# ToxoNet: A high confidence map of protein-protein interactions in *Toxoplasma gondii* reveals novel virulence factors implicated in host cell invasion

**DOI:** 10.1101/2021.09.14.460186

**Authors:** Lakshmipuram S. Swapna, Grant C. Stevens, Aline Sardinha da Silva, Lucas Zhongming Hu, Verena Brand, Daniel D. Fusca, Xuejian Xiong, Jon P. Boyle, Michael E. Grigg, Andrew Emili, John Parkinson

## Abstract

The apicomplexan intracellular parasite *Toxoplasma gondii* is a major food borne pathogen with significant impact in children and during pregnancy. The majority of the *T. gondii* proteome remains uncharacterized and the organization of proteins into complexes is unclear. To overcome this knowledge gap, we utilize a biochemical fractionation strategy coupled with mass spectrometry to predict interactions by correlation profiling. Key to this approach is the integration of additional datasets based on gene co-expression as well as phylogenetic profiles that eliminate poorly supported interactions and reduce the number of false positive interactions. In addition to a supervised machine learning strategy, we employed an unsupervised approach in data integration, based on similarity network fusion, to overcome the deficit of high-quality training data in non-model organisms. The resulting high confidence network, we term ToxoNet, comprises 2,063 interactions connecting 652 proteins. Clustering of this network identifies 93 protein complexes, predicting both novel complexes as well as new components for previously known complexes. In particular, we identified clusters enriched in mitochondrial machinery that include previously uncharacterized proteins that likely represent novel adaptations to oxidative phosphorylation. Furthermore, complexes enriched in proteins localized to secretory organelles and the inner membrane complex, predict additional novel components representing novel targets for detailed functional characterization. We present ToxoNet as a publicly available resource with the expectation that it will help drive future hypotheses within the research community.
