## Supplemental Table 1 for "ToxoNet: A high confidence map of protein-protein interactions in *Toxoplasma gondii* reveals novel virulence factors implicated in host cell invasion"

### Sheet: Cofractionation_Experiments
Supplemental Table 1 Details of peptide counts obtained from mass spectrometry analysis of T. gondii tachyzoites from six co-fractionation experiments
Experiment	Number of fractions	Number of proteins	Unique proteins per experiment	Common proteins across experiments
BeadA	60	452	30		187
BeadC	60	361	15
BeadL	60	803	72
BeadR	60	626	25
BeadN	60	627	30
All beads	300	986	375	611
Mixed Bed IEX	120	1049	437
Total	420	1423
