## Supplemental Table 3 for "ToxoNet: A high confidence map of protein-protein interactions in *Toxoplasma gondii* reveals novel virulence factors implicated in host cell invasion"

### Sheet: Scores
Supplemental Table 3 Description of scores evaluated in the study along with selected scores from feature selection based on their Information Gain
Scores for capturing similarities from co-fractionation experiments															Scores selected during Feature Selection
	PCCNM_overall	Pearson Correlation Coefficient with noise modeling, calculated over 420 fractions													PCCNM_overall-E		Score selected during Feature Selection
	PCCNM_overall-E	Pearson correlation coefficient with noise modeling, calculated over the experiments in which either / both proteins are detected
	WCC_overall	Weighted Cross Correlation, calculated over 420 fractions													WCC_overall-E
	WCC_overall-E	Weighted Cross Correlation, calculated over the experiments in which either / both proteins are detected															Score not selected during Feature Selection
	TOM-PCCNM_overall	Topological Overlap Similarity based on PCCNM, calculated over 420 fractions													TOM-PCCNM_overall
	TOM-WCC_overall	Topological Overlap Similarity based on WCC, calculated over 420 fractions													TOM-WCC_overall
	MI_overall	Mutual Information calculated over 420 fractions													MI_overall
	MI_overall-E	Mutual Information calculated over the experiments in which either / both proteins are detected
	Coapex1	Number of cofractionation experiments in which the same fraction contains peak abundance for both proteins													Coapex1
	PCCNM_beadA	PCCNM calculated over 60 fractions of HPLC from beadA
	WCC_beadA	WCC calculated over 60 fractions of HPLC from beadA													WCC_beadA
	TOM-PCCNM_beadA	TOM-PCCNM calculated over 60 fractions of HPLC from beadA
	TOM-WCC_beadA	TOM-WCC calculated over 60 fractions of HPLC from beadA													TOM-WCC_beadA
	MI_beadA	MI calculated over 60 fractions of HPLC from beadA
	Coapex_beadA	Coapex calculated over 60 fractions of HPLC from beadA
	PCCNM_beadC	PCCNM calculated over 60 fractions of HPLC from beadC													PCCNM_beadC
	WCC_beadC	WCC calculated over 60 fractions of HPLC from beadC													WCC_beadC
	TOM-PCCNM_beadC	TOM-PCCNM calculated over 60 fractions of HPLC from beadC													TOM-PCCNM_beadC
	TOM-WCC_beadC	TOM-WCC calculated over 60 fractions of HPLC from beadC													TOM-WCC_beadC
	MI_beadC	MI calculated over 60 fractions of HPLC from beadC
	Coapex_beadC	Coapex calculated over 60 fractions of HPLC from beadC													Coapex_beadC
	PCCNM_beadL	PCCNM calculated over 60 fractions of HPLC from beadL													PCCNM_beadL
	WCC_beadL	WCC calculated over 60 fractions of HPLC from beadL													WCC_beadL
	TOM-PCCNM_beadL	TOM-PCCNM calculated over 60 fractions of HPLC from beadL													TOM-PCCNM_beadL
	TOM-WCC_beadL	TOM-WCC calculated over 60 fractions of HPLC from beadL
	MI_beadL	MI calculated over 60 fractions of HPLC from beadL
	Coapex_beadL	Coapex calculated over 60 fractions of HPLC from beadL													Coapex_beadL
	PCCNM_beadR	PCCNM calculated over 60 fractions of HPLC from beadR
	WCC_beadR	WCC calculated over 60 fractions of HPLC from beadR													WCC_beadR
	TOM-PCCNM_beadR	TOM-PCCNM calculated over 60 fractions of HPLC from beadR													TOM-PCCNM_beadR
	TOM-WCC_beadR	TOM-WCC calculated over 60 fractions of HPLC from beadR
	MI_beadR	MI calculated over 60 fractions of HPLC from beadR
	Coapex_beadR	Coapex calculated over 60 fractions of HPLC from beadR
	PCCNM_beadN	PCCNM calculated over 60 fractions of HPLC from beadN
	WCC_beadN	WCC calculated over 60 fractions of HPLC from beadN													WCC_beadN
	TOM-PCCNM_beadN	TOM-PCCNM calculated over 60 fractions of HPLC from beadN													TOM-PCCNM_beadN
	TOM-WCC_beadN	TOM-WCC calculated over 60 fractions of HPLC from beadN													TOM-WCC_beadN
	MI_beadN	MI calculated over 60 fractions of HPLC from beadN
	Coapex_beadN	Coapex calculated over 60 fractions of HPLC from beadN													Coapex_beadN
	PCCNM_IEX	PCCNM calculated over 120 fractions of HPLC from IEX													PCCNM_IEX
	WCC_IEX	WCC calculated over 120 fractions of HPLC from IEX													WCC_IEX
	TOM-PCCNM_IEX	TOM-PCCNM calculated over 120 fractions of HPLC from IEX													TOM-PCCNM_IEX
	TOM-WCC_IEX	TOM-WCC calculated over 120 fractions of HPLC from IEX													TOM-WCC_IEX
	MI_IEX	MI calculated over 120 fractions of HPLC from IEX													MI_IEX
	Coapex_IEX	Coapex calculated over 120 fractions of HPLC from IEX
Scores for capturing similarities from functional genomics datasets
Scores for capturing similarities from gene coexpression datasets
	COEXPR_RS	Pearson correlation coefficient of gene coexpression profiles from RNAseq data (normalized as FPKM values)													COEXPR_RS
	COEXPR_MA	Pearson correlation coefficient of gene coexpression profiles from Microarray data (normalized as RMA data)													COEXPR_MA
Scores for capturing similarities from phylogenetic profiles
	MI_PresAbs	Mutual information calculated over a pair of phylogenetic profiles where ortholog information is encoded as a binary 1/0 representing gene presence / absence													MI_PresAbs
	MI_pij	Mutual information calculated over a pair of phylogenetic profiles where ortholog information is encoded as BLAST similarity values													MI_pij
Score for capturing similarities from domain-domain interactions
	DDI_LLS	An integrated log-likelihood score providing a measure of the likelihood of proteins containing these Pfam domains to be involved in physical interaction.													DDI_LLS
Scores capturing functional interactions according to evidence from STRING datbase
	Gene fusion	STRING database score for T. gondii protein pairs reported to be functionally interactiong according to gene fusion evidence
	Text mining	STRING database score for T. gondii protein pairs reported to be functionally interactiong according to text mining (co-citation) evidence
