## Supplemental Table 7 for "ToxoNet: A high confidence map of protein-protein interactions in *Toxoplasma gondii* reveals novel virulence factors implicated in host cell invasion"

### Sheet: Sheet1
Supplemental Table 7 List of complexes and associated properties predicted by ToxoNet
Cluster	Components	Size	Training Complex	Training Complex Score	Eukaryote	Apicomplexan	Coccidian	Toxoplasma	Essential	Dispensable	Localization	SNP_Score	average_expression_correlation	average_random_expression_correlation	p_value
Cluster 1	TGME49_202530,TGME49_205470,TGME49_205710,TGME49_217460,TGME49_256970,TGME49_290600,TGME49_300260,TGME49_266060,TGME49_211680,TGME49_216860,TGME49_216880,TGME49_219800,TGME49_224900,TGME49_251810,TGME49_294800,TGME49_305290,TGME49_279390,TGME49_273760,TGME49_246560,TGME49_310960,TGME49_224060	21			1	0	0	0	0.809524	0.190476	Cytoplasm	0.00148552	0.452589	0.305882	2.27e-10
Cluster 2	TGME49_202680,TGME49_222220,TGME49_236210,TGME49_246540,TGME49_284540,TGME49_207170,TGME49_258060,TGME49_221510,TGME49_233100,TGME49_248700,TGME49_264040,TGME49_268830,TGME49_300280,TGME49_306650,TGME49_214770,TGME49_300310,TGME49_282180,TGME49_224850,TGME49_229180,TGME49_262620,TGME49_272010	21			0.619048	0.333333	0.047619	0	0.809524	0.190476	Cytoplasm	0.00338391	0.61698	0.352851	1.55e-49
Cluster 3	TGME49_222860,TGME49_203630,TGME49_204020,TGME49_205340,TGME49_210690,TGME49_215460,TGME49_215470,TGME49_238010,TGME49_243570,TGME49_245460,TGME49_250810,TGME49_261570,TGME49_299050,TGME49_313390,TGME49_314810,TGME49_320050,TGME49_227360,TGME49_227600,TGME49_229670,TGME49_262690,TGME49_263040,TGME49_300000,TGME49_228470,TGME49_232230,TGME49_239330,TGME49_239760,TGME49_245620,TGME49_267400,TGME49_…	38	60S_ribosomal_subunit	0.374363	1	0	0	0	0.973684	0.0263158	Cytoplasm	0.000768581	0.763634	0.33575	0
Cluster 4	TGME49_263700,TGME49_231140,TGME49_266060,TGME49_205558,TGME49_244320,TGME49_257090,TGME49_209290,TGME49_275810,TGME49_223050,TGME49_239100	10			1	0	0	0	0.8	0	Cytoplasm	0.00533411	0.837879	0.331376	1.51e-64
Cluster 5	TGME49_202770,TGME49_246500,TGME49_247550,TGME49_289540,TGME49_218820,TGME49_221660,TGME49_240600	7			0.857143	0.142857	0	0	0.714286	0.285714	Cytoplasm	0.00196382	0.236964	0.22375	0.84582
Cluster 6	TGME49_211040,TGME49_273090,TGME49_259040,TGME49_313560	4	Membrane_protein_complex_(VCP	0.5	1	0	0	0	0.75	0.25	Cytoplasm	0.00574713	0.414793	0.266	0.0216789
Cluster 7	TGME49_213030,TGME49_216450,TGME49_242290,TGME49_254900,TGME49_287210,TGME49_223960,TGME49_218920,TGME49_223590,TGME49_239500,TGME49_249590,TGME49_258150,TGME49_278050,TGME49_280710,TGME49_290005,TGME49_306930,TGME49_314090,TGME49_319870,TGME49_261600,TGME49_223680,TGME49_224110,TGME49_295340,TGME49_299210	22	20S_proteasome	0.636364	1	0	0	0	0.727273	0.272727	Cytoplasm	0.00505903	0.530419	0.303034	3.86e-33
Cluster 8	TGME49_203720,TGME49_219280,TGME49_226980,TGME49_232660,TGME49_277230	5			1	0	0	0	0.4	0.6	Cytoplasm	0.00721817	-0.0852848	-0.0654393	0.842121
Cluster 9	TGME49_232440,TGME49_259240,TGME49_294800,TGME49_230520,TGME49_250770,TGME49_251680	6			1	0	0	0	0.333333	0.666667	Cytoplasm	0.00281294	0.839309	0.366395	6.42e-31
Cluster 10	TGME49_216860,TGME49_224900,TGME49_244460,TGME49_305850,TGME49_305860,TGME49_313010,TGME49_310640	7			1	0	0	0	0.428571	0.571429	Cytoplasm	0.0012437	0.299293	0.269608	0.643463
Cluster 11	TGME49_226960,TGME49_268850,TGME49_318310,TGME49_217890,TGME49_225930,TGME49_236040,TGME49_318230,TGME49_289690,TGME49_222020,TGME49_232350,TGME49_236050,TGME49_283780,TGME49_268860,TGME49_233500,TGME49_297060,TGME49_256760,TGME49_318430,TGME49_229360,TGME49_231850,TGME49_269190,TGME49_234190	21	sucrose_degradation_to_ethanol_and_lactate_(anaerobic)	0.583333	1	0	0	0	0.761905	0.238095	Cytoplasm	0.00373076	0.359112	0.278503	1.59e-05
Cluster 12	TGME49_207170,TGME49_258060,TGME49_221510,TGME49_226410,TGME49_233100,TGME49_264040,TGME49_268830,TGME49_300190,TGME49_306650,TGME49_282180,TGME49_223040,TGME49_297810	12			0.25	0.666667	0.0833333	0	0.833333	0.166667	Mitochondria	0.00604516	0.586033	0.330761	8.5e-21
Cluster 13	TGME49_219250,TGME49_233520,TGME49_254520,TGME49_259690,TGME49_290290,TGME49_219810,TGME49_257490,TGME49_315110,TGME49_226250,TGME49_248370,TGME49_262380,TGME49_277270,TGME49_293580,TGME49_260370,TGME49_309010,TGME49_313140	16	prefoldin_complex	0.25	0.875	0	0.125	0	0.4375	0.5625	Cytoplasm	0.00678831	0.188972	0.190769	0.949933
Cluster 14	TGME49_270510,TGME49_290660,TGME49_319730,TGME49_248340,TGME49_289650	5			1	0	0	0	0.6	0.4	Cytoplasm	0.00444628	0.734432	0.382353	9.82e-13
Cluster 15	TGME49_244530,TGME49_311310,TGME49_225320	3			0.666667	0.333333	0	0	0.333333	0.666667	Cytoplasm	0.00198413	-0.269903	0.086225	0.0146858
Cluster 16	TGME49_200360,TGME49_204530,TGME49_288650,TGME49_294790,TGME49_306060,TGME49_279100,TGME49_323100,TGME49_226380,TGME49_212300,TGME49_208370,TGME49_316250,TGME49_249990,TGME49_228170,TGME49_309600	14			0.357143	0	0.428571	0.214286	0.0714286	0.928571	Dense Granule	0.0144583	0.462009	0.150458	2.18e-24
Cluster 17	TGME49_218280,TGME49_228490,TGME49_233260,TGME49_263300,TGME49_306380,TGME49_313080	6			1	0	0	0	0.666667	0.333333	Mitochondria	0.00506759	0.566433	0.335177	0.0127213
Cluster 18	TGME49_232710,TGME49_242330,TGME49_260260,TGME49_212290,TGME49_232300,TGME49_247610,TGME49_286560,TGME49_260440	8			1	0	0	0	0.875	0.125	Cytoplasm	0.00154062	0.484373	0.263893	0.00475832
Cluster 19	TGME49_320220,TGME49_215350,TGME49_318160,TGME49_314100,TGME49_233260,TGME49_232050,TGME49_278660	7			0.857143	0.142857	0	0	0.571429	0.428571	Membrane	0.00299324	0.208769	0.223417	0.805867
Cluster 20	TGME49_284630,TGME49_318440,TGME49_304970	3			1	0	0	0	0.333333	0.666667	Cytoplasm	0.00192254	0.399367	0.0925157	0.0852974
Cluster 21	TGME49_235930,TGME49_235970,TGME49_240600	3			1	0	0	0	1	0	Cytoplasm	0.00049975	0.0539342	0.195545	0.353318
Cluster 22	TGME49_308090,TGME49_211290,TGME49_258470,TGME49_258580,TGME49_285870,TGME49_297070,TGME49_315320,TGME49_231640,TGME49_311470,TGME49_233480,TGME49_271050,TGME49_295110,TGME49_308840,TGME49_309590,TGME49_251540,TGME49_305070	16			0.4375	0	0.5	0.0625	0.125	0.8125	Rhoptry	0.0244473	0.382842	0.271205	9.4e-06
Cluster 23	TGME49_309760,TGME49_201780,TGME49_213280,TGME49_221480,TGME49_233450,TGME49_254470,TGME49_279100,TGME49_323100,TGME49_202620,TGME49_226380,TGME49_204340,TGME49_212300,TGME49_208370,TGME49_316250,TGME49_249990,TGME49_230160,TGME49_239740,TGME49_254720,TGME49_255260,TGME49_280370,TGME49_228170,TGME49_261440,TGME49_300100	23			0.391304	0.130435	0.130435	0.347826	0.173913	0.826087	Dense Granule	0.0155543	0.52307	0.179945	1.41e-91
Cluster 24	TGME49_205340,TGME49_249900,TGME49_231140,TGME49_232710,TGME49_242330,TGME49_247470,TGME49_260260,TGME49_312090,TGME49_205510,TGME49_226410,TGME49_212290,TGME49_232300,TGME49_262720,TGME49_284560	14			1	0	0	0	0.857143	0.142857	Cytoplasm	0.00481485	0.675994	0.307159	1e-33
Cluster 25	TGME49_205700,TGME49_221210,TGME49_230410,TGME49_220400,TGME49_220500,TGME49_290040	6			1	0	0	0	0.166667	0.833333	Cytoplasm	0.00930893	0.133712	0.192998	0.580731
Cluster 26	TGME49_203310,TGME49_227620,TGME49_250710,TGME49_215980,TGME49_218520,TGME49_310780,TGME49_208030,TGME49_214940,TGME49_275440,TGME49_215220,TGME49_277080,TGME49_227280,TGME49_270250	13			0.461538	0	0	0.538462	0.0769231	0.923077	Dense Granule	0.0382657	0.675299	0.219809	3.65e-48
Cluster 27	TGME49_320220,TGME49_233260,TGME49_259040,TGME49_313560,TGME49_232050,TGME49_278660	6			1	0	0	0	0.666667	0.333333	Membrane	0.00646146	0.27268	0.281924	0.90311
Cluster 28	TGME49_284540,TGME49_226000,TGME49_214790,TGME49_288500,TGME49_264080	5			1	0	0	0	0.6	0.4	Mitochondria	0.00559326	0.792663	0.341798	2.53e-14
Cluster 29	TGME49_204400,TGME49_207170,TGME49_218410,TGME49_226000,TGME49_261950,TGME49_289970,TGME49_300140,TGME49_264080,TGME49_252220,TGME49_313080	10			0.9	0	0.1	0	0.7	0.3	Mitochondria	0.00543265	0.629186	0.363167	1.25e-09
Cluster 30	TGME49_308090,TGME49_285870,TGME49_315320,TGME49_215775,TGME49_231160,TGME49_295125,TGME49_215785,TGME49_216000,TGME49_231640,TGME49_233480,TGME49_231630,TGME49_271050,TGME49_295110,TGME49_308840,TGME49_309590,TGME49_251540	16			0.5	0	0.375	0.125	0.1875	0.75	Rhoptry	0.0230671	0.365715	0.232693	9e-08
Cluster 31	TGME49_313230,TGME49_229990,TGME49_235930,TGME49_235970,TGME49_240600,TGME49_244650	6	eIF2+multi-eIF_complex	0.333333	1	0	0	0	1	0	Cytoplasm	0.000249875	0.0537974	0.117688	0.34717
Cluster 32	TGME49_202870,TGME49_232440,TGME49_294800,TGME49_250770,TGME49_263220	5			1	0	0	0	0.4	0.6	Cytoplasm	0.00847085	0.429119	0.329353	0.215218
Cluster 33	TGME49_300280,TGME49_223390,TGME49_213410,TGME49_267350,TGME49_270830,TGME49_275750,TGME49_309740,TGME49_314790,TGME49_305010	9	U4/U6_x_U5_tri-snRNP_complex+U5_snRNP_complex	0.790123	1	0	0	0	0.888889	0.111111	Nucleus	0.00143369	0.547663	0.338522	2.88e-06
Cluster 34	TGME49_219850,TGME49_238070,TGME49_233140,TGME49_295350,TGME49_315110,TGME49_223410,TGME49_256760,TGME49_233110	8	pyrimidine_deoxyribonucleotides_de_novo_biosynthesis_I	0.25	1	0	0	0	0.5	0.5	Cytoplasm	0.00171422	0.0528199	0.148918	0.124018
Cluster 35	TGME49_288380,TGME49_263090,TGME49_251780,TGME49_219310,TGME49_273760,TGME49_311720,TGME49_309800,TGME49_244560,TGME49_291930	9	HCF-1_complex	0.355556	1	0	0	0	0.888889	0.111111	ER	0.00238336	0.675578	0.37545	3.3e-13
Cluster 36	TGME49_209030,TGME49_220400,TGME49_272630,TGME49_310030,TGME49_290300,TGME49_225540	6	Cofilin-actin-CAP1_complex	0.5	1	0	0	0	0.5	0.5	Cytoplasm	0.00803811	-0.0219274	0.0571873	0.1423
Cluster 37	TGME49_300310,TGME49_318160,TGME49_228210,TGME49_313410,TGME49_261210,TGME49_235930,TGME49_297470,TGME49_229210,TGME49_290950	9			0.888889	0.111111	0	0	0.777778	0.222222	Cytoplasm	0.00178239	0.431151	0.275125	0.000664428
Cluster 38	TGME49_257380,TGME49_312420,TGME49_304740,TGME49_258080,TGME49_293900	5			0.8	0	0.2	0	0.2	0.8	Dense Granule	0.0213216	0.337232	0.107358	0.0593003
Cluster 39	TGME49_202530,TGME49_205470,TGME49_205710,TGME49_217460,TGME49_256970,TGME49_290600,TGME49_300260,TGME49_266060,TGME49_216860,TGME49_219800,TGME49_224900,TGME49_305290,TGME49_263870,TGME49_279390,TGME49_209420,TGME49_310700,TGME49_318310,TGME49_313010,TGME49_246560,TGME49_220100,TGME49_310960	21			1	0	0	0	0.809524	0.190476	Cytoplasm	0.00261632	0.394579	0.29444	1.11e-05
Cluster 40	TGME49_210840,TGME49_235540,TGME49_251690,TGME49_306960,TGME49_253290,TGME49_288360	6			1	0	0	0	1	0	Cytoplasm	0.0044898	0.607965	0.369236	2.49e-05
Cluster 41	TGME49_249610,TGME49_278660,TGME49_270710	3			1	0	0	0	0.666667	0.333333	Membrane	0.0105899	0.579009	0.320808	0.0534536
Cluster 42	TGME49_223930,TGME49_270510,TGME49_215060,TGME49_321500,TGME49_268200	5			1	0	0	0	0.8	0.2	Cytoplasm	0.00337963	0.48397	0.297385	0.0164117
Cluster 43	TGME49_232600,TGME49_232280,TGME49_227290,TGME49_262070,TGME49_291600	5			0.6	0.2	0.2	0	0.4	0.6	Cytoplasm	0.00528913	-0.042288	-0.0496019	0.935278
Cluster 44	TGME49_201680,TGME49_228190,TGME49_251500,TGME49_262040,TGME49_273520,TGME49_294620,TGME49_294670	7	eIF3_complex_(EIF3S6	0.510204	1	0	0	0	0.857143	0.142857	Cytoplasm	0.0012374	0.562366	0.321974	0.000122019
Cluster 45	TGME49_219310,TGME49_261600,TGME49_273760,TGME49_311720,TGME49_295340,TGME49_299210,TGME49_320630,TGME49_291930	8	HCF-1_complex+HSP70-BAG5-PARK2_complex	0.25	1	0	0	0	0.625	0.375	Nucleus	0.00520519	0.502034	0.334725	0.0011578
Cluster 46	TGME49_201780,TGME49_204050,TGME49_240060,TGME49_291890,TGME49_227620,TGME49_215980,TGME49_218520,TGME49_310780,TGME49_208030,TGME49_214940,TGME49_275440,TGME49_254720,TGME49_215220,TGME49_277080,TGME49_227280,TGME49_270250	16			0.5625	0	0.0625	0.375	0.0625	0.9375	Dense Granule	0.0326366	0.701893	0.229969	4.9e-82
Cluster 47	TGME49_209030,TGME49_220400,TGME49_230210,TGME49_243960,TGME49_272630,TGME49_310030	6	Cofilin-actin-CAP1_complex	0.5	1	0	0	0	0.833333	0.166667	Cytoplasm	0.0036497	0.104787	0.119323	0.812523
Cluster 48	TGME49_288650,TGME49_306060,TGME49_217510,TGME49_220390,TGME49_232600,TGME49_254870,TGME49_316540,TGME49_316340	8			0	0.25	0.75	0	0.125	0.875	IMC	0.00594828	0.266052	0.115384	0.00184983
Cluster 49	TGME49_209160,TGME49_290290,TGME49_226830,TGME49_321500,TGME49_222952,TGME49_249270,TGME49_305460,TGME49_224060	8			1	0	0	0	0.75	0.25	Cytoplasm	0.00496384	0.324853	0.174735	0.00352839
Cluster 50	TGME49_305850,TGME49_227970,TGME49_236650,TGME49_236540,TGME49_309800	5	snRNP-free_U1A_(SF-A)_complex+Spliceosome	0.4	1	0	0	0	0.6	0.4	Nucleus	0.0061774	0.264643	0.282299	0.810779
Cluster 51	TGME49_254520,TGME49_283850,TGME49_305860,TGME49_243910,TGME49_319730,TGME49_248340	6			0.833333	0	0.166667	0	0.333333	0.666667	Cytoplasm	0.00142067	0.0106623	0.158728	0.0698571
Cluster 52	TGME49_209910,TGME49_300200,TGME49_266960,TGME49_221620,TGME49_316400,TGME49_223940,TGME49_257680	7	Chz1p/Htz1p/Htb1p_complex	0.285714	1	0	0	0	0.571429	0.428571	Cytoplasm	0.00125378	0.208973	0.118589	0.170783
Cluster 53	TGME49_256970,TGME49_219800,TGME49_305290,TGME49_268570,TGME49_246560,TGME49_289300,TGME49_225310,TGME49_310960,TGME49_248850	9	H+-transporting_ATPase	0.555556	1	0	0	0	0.777778	0.222222	Cytoplasm	0.00267961	0.242091	0.24863	0.892311
Cluster 54	TGME49_267330,TGME49_313140,TGME49_226730,TGME49_309752	4	reductive_TCA_cycle_I+TCA_cycle	0.75	1	0	0	0	0.75	0.25	Cytoplasm	0.00638553	0.17189	0.220001	0.724608
Cluster 55	TGME49_265310,TGME49_291950,TGME49_265530,TGME49_273560	4			1	0	0	0	0.5	0.5	Cytoplasm	0.0024056	0.0247866	0.132228	0.387746
Cluster 56	TGME49_233230,TGME49_256770,TGME49_267420,TGME49_288620	4	C_complex_spliceosome+Exon_junction_complex+Exon_junction_complex_(F4A3-MLN51-UPF3B-MAGOH-Y14-PYM)+Spliceosome	0.75	1	0	0	0	0.75	0.25	Nucleus	0.00802478	0.221776	0.289193	0.715832
Cluster 57	TGME49_202770,TGME49_230960,TGME49_233520,TGME49_236910,TGME49_246500,TGME49_289540,TGME49_321360	7	17S_U2_snRNP+Spliceosome	0.446429	1	0	0	0	0.714286	0.285714	Nucleus	0.00131023	0.385382	0.229176	0.0960136
Cluster 58	TGME49_204080,TGME49_248740,TGME49_271740,TGME49_221200,TGME49_308810	5			1	0	0	0	0.4	0.6	Rhoptry	0.0178518	0.245476	0.159427	0.268947
Cluster 59	TGME49_280750,TGME49_205700,TGME49_221210,TGME49_230410,TGME49_220400,TGME49_217890,TGME49_220500	7			1	0	0	0	0.142857	0.857143	Cytoplasm	0.00797908	0.0599579	0.126415	0.41835
Cluster 60	TGME49_215590,TGME49_251780,TGME49_314100,TGME49_219310,TGME49_273760,TGME49_311720,TGME49_226730,TGME49_291930	8	HCF-1_complex+HSP70-BAG5-PARK2_complex	0.25	1	0	0	0	0.875	0.125	Cytoplasm	0.00270926	0.40942	0.29402	0.0443075
Cluster 61	TGME49_224460,TGME49_243730,TGME49_268860,TGME49_229930,TGME49_289600,TGME49_247220	6			0.833333	0.166667	0	0	0.166667	0.833333	Cytoplasm	0.00397996	0.199106	0.16379	0.545834
Cluster 62	TGME49_204080,TGME49_225870,TGME49_271740,TGME49_283540,TGME49_230940,TGME49_229010	6			0.833333	0	0.166667	0	0.166667	0.833333	Rhop[try	0.012646	0.427374	0.242036	0.00316931
Cluster 63	TGME49_204370,TGME49_274060,TGME49_306670,TGME49_266960,TGME49_221620,TGME49_316400,TGME49_257680	7			0.857143	0.142857	0	0	0.285714	0.714286	Cytoplasm	0.00217117	0.262388	0.206631	0.284189
Cluster 64	TGME49_211680,TGME49_246920,TGME49_293870,TGME49_309730,TGME49_206470	5			1	0	0	0	0.4	0.6	Cytoplasm	0.00468732	0.482574	0.340504	0.0529241
Cluster 65	TGME49_269950,TGME49_301440,TGME49_224460,TGME49_243730,TGME49_244690,TGME49_253430	6			0.666667	0.166667	0.166667	0	0.166667	0.833333	Rhoptry	0.00413269	0.388266	0.286887	0.0593925
Cluster 66	TGME49_260260,TGME49_309810,TGME49_247610,TGME49_286560,TGME49_260440	5	U4/U6_x_U5_tri-snRNP_complex+U6_snRNP_complex	0.266667	1	0	0	0	0.8	0.2	Cytoplasm	0.00168067	0.237547	0.202563	0.790606
Cluster 67	TGME49_293360,TGME49_236890,TGME49_242820,TGME49_268790,TGME49_270240	5			0.4	0	0.2	0.4	0.2	0.8	Dense Granule	0.0164642	0.196086	0.230118	0.685735
Cluster 68	TGME49_234190,TGME49_249180,TGME49_270010,TGME49_305460	4			1	0	0	0	0.5	0.25	Cytoplasm	0.00511169	0.0390894	0.217539	0.281551
Cluster 69	TGME49_211290,TGME49_258470,TGME49_258580,TGME49_297070	4			0.5	0	0.5	0	0	1	Rhoptry	0.020936	0.418853	0.283073	0.352371
Cluster 70	TGME49_247470,TGME49_205510,TGME49_262070,TGME49_262720,TGME49_311430	5	box_C/D_snoRNP_complex	0.6	1	0	0	0	1	0	Cytoplasm	0.0015626	0.12993	0.1209	0.910856
Cluster 71	TGME49_258410,TGME49_313380,TGME49_260820	3			0	1	0	0	0.666667	0.333333	IMC	0.00189394	0.422361	0.0559694	0.04125
Cluster 72	TGME49_263070,TGME49_268810,TGME49_272400	3	protein_kinase_CK2_complex+UTP_C_complex	1	1	0	0	0	1	0	Cytoplasm	0.00321842	0.224319	0.209851	0.951893
Cluster 73	TGME49_226410,TGME49_223040,TGME49_219140,TGME49_257160	4			0.5	0.25	0	0.25	0.25	0.75	Cytoplasm	0.0139632	0.630042	0.259991	2.35e-05
Cluster 74	TGME49_267430,TGME49_242070,TGME49_286580	3			0.666667	0.333333	0	0	0.666667	0.333333	IMC	0.00366287	-0.132943	-0.0996197	0.80468
Cluster 75	TGME49_227810,TGME49_261740,TGME49_291960,TGME49_247520	4			0.25	0	0.25	0.5	0	1	Rhoptry	0.0595821	0.832582	0.342072	1.9e-09
Cluster 76	TGME49_244250,TGME49_310010,TGME49_315220,TGME49_315210	4			1	0	0	0	0	1	Rhoptry	0.00889544	0.70842	0.287143	1.96e-06
Cluster 77	TGME49_250820,TGME49_278830,TGME49_294200	3	formaldehyde_oxidation_I+heterolactic_fermentation+pentose_phosphate_pathway_(oxidative_branch)+superpathway_of_glycolysis_and_Entner-Doudoroff	0.666667	1	0	0	0	0	1	IMC	0.00914139	-0.0578395	-0.00313479	0.835224
Cluster 78	TGME49_309760,TGME49_202620,TGME49_226380,TGME49_228170,TGME49_315490,TGME49_289100	6			0.5	0	0	0.5	0.166667	0.833333	Dense Granule	0.0179929	0.368843	0.167454	0.00251805
Cluster 79	TGME49_205700,TGME49_221210,TGME49_230410,TGME49_220400,TGME49_220500,TGME49_285760	6			1	0	0	0	0.333333	0.666667	Cytoplasm	0.0100988	0.0783845	0.191493	0.272732
Cluster 80	TGME49_207830,TGME49_292120,TGME49_313290	3			1	0	0	0	0.333333	0.666667	Cytoplasm	0.00486934	-0.26682	0.053476	0.227182
Cluster 81	TGME49_209910,TGME49_300200,TGME49_305160	3	Chz1p/Htz1p/Htb1p_complex	0.666667	1	0	0	0	1	0	Nucleus	0	0.306243	-0.102545	0.0263692
Cluster 82	TGME49_219250,TGME49_211260,TGME49_219810,TGME49_218780,TGME49_239820	5	cysteine_biosynthesis_II+serine_biosynthesis	0.4	0.8	0	0.2	0	0	1	Rhoptry	0.0160021	0.37029	0.290067	0.278799
Cluster 83	TGME49_240060,TGME49_291890,TGME49_218520,TGME49_208030,TGME49_214940,TGME49_214840,TGME49_232250,TGME49_257380,TGME49_269950	9			0.666667	0	0.333333	0	0.111111	0.888889	Microneme	0.0136176	0.358836	0.128033	0.000186588
Cluster 84	TGME49_259240,TGME49_266060,TGME49_251810,TGME49_294800,TGME49_273760,TGME49_311720,TGME49_219750,TGME49_309800,TGME49_251680	9			1	0	0	0	0.666667	0.333333	Cytoplasm	0.000865801	0.733287	0.36266	4.47e-36
Cluster 85	TGME49_300310,TGME49_224850,TGME49_313230,TGME49_228210,TGME49_313410,TGME49_229990,TGME49_261210,TGME49_288530,TGME49_235930,TGME49_235970,TGME49_244650	11			1	0	0	0	1	0	Cytoplasm	0.00141513	0.127138	0.158673	0.498912
Cluster 86	TGME49_219250,TGME49_233520,TGME49_254520,TGME49_259690,TGME49_290290,TGME49_219810,TGME49_226250,TGME49_248370,TGME49_262380,TGME49_277270,TGME49_293580,TGME49_260370,TGME49_268970,TGME49_306330	14			0.785714	0	0.142857	0.0714286	0.428571	0.571429	Cytoplasm	0.00655707	0.0708892	0.142659	0.0313369
Cluster 87	TGME49_202680,TGME49_222220,TGME49_236210,TGME49_246540,TGME49_284540,TGME49_207170,TGME49_258060,TGME49_221510,TGME49_233100,TGME49_248700,TGME49_264040,TGME49_268830,TGME49_300280,TGME49_306650,TGME49_282180,TGME49_224850,TGME49_272010,TGME49_250880,TGME49_269442	19			0.578947	0.368421	0.0526316	0	0.684211	0.315789	Cytoplasm	0.00410783	0.622467	0.355751	1.16e-40
Cluster 88	TGME49_204080,TGME49_225870,TGME49_283540,TGME49_229010,TGME49_311470,TGME49_268760	6			0.666667	0	0.166667	0.166667	0.166667	0.833333	Rhoptry	0.0101072	0.306079	0.257525	0.450339
Cluster 89	TGME49_283780,TGME49_250820,TGME49_278830,TGME49_294200,TGME49_318580	5	formaldehyde_oxidation_I+heterolactic_fermentation	0.6	1	0	0	0	0.2	0.8	IMC	0.00739758	-0.0301856	0.11051	0.137384
Cluster 90	TGME49_318310,TGME49_246920,TGME49_309730,TGME49_220100,TGME49_299810,TGME49_206470	6			1	0	0	0	0.5	0.5	Cytoplasm	0.00525388	0.554557	0.366671	0.000925855
Cluster 91	TGME49_266060,TGME49_205558,TGME49_244320,TGME49_257090,TGME49_209290,TGME49_275810,TGME49_223050	7			1	0	0	0	0.714286	0	Cytoplasm	0.00140898	0.796005	0.320475	7.01e-24
Cluster 92	TGME49_216860,TGME49_233230,TGME49_244460,TGME49_256770,TGME49_267420,TGME49_268570,TGME49_305860,TGME49_288620	8	Exon_junction_complex+Spliceosome	0.5	1	0	0	0	0.75	0.25	Nucleus	0.00456918	0.249523	0.259734	0.869262
Cluster 93	TGME49_205700,TGME49_221210,TGME49_230410,TGME49_220400,TGME49_310030,TGME49_316330,TGME49_316310	7			1	0	0	0	0.142857	0.857143	Cytoplasm	0.00766946	0.457879	0.288565	0.00635683
